# A time and single-cell resolved model of hematopoiesis

**DOI:** 10.1101/2022.09.07.506735

**Authors:** Iwo Kucinski, Joana Campos, Melania Barile, Francesco Severi, Natacha Bohin, Pedro N Moreira, Lewis Allen, Hannah Lawson, Myriam L R Haltalli, Sarah J Kinston, Dónal O’Carroll, Kamil R Kranc, Berthold Göttgens

## Abstract

The paradigmatic tree model of hematopoiesis is increasingly recognized to be limited as it is based on heterogeneous populations and largely inferred from non-homeostatic cell fate assays. Here, we combine persistent labeling with time-series single-cell RNA-Seq to build the first real-time, quantitative model of *in vivo* tissue dynamics for any mammalian organ. We couple cascading single-cell expression patterns with dynamic changes in differentiation and growth speeds. The resulting explicit linkage between single cell molecular states and cellular behavior reveals widely varying self-renewal and differentiation properties across distinct lineages. Transplanted stem cells show strong acceleration of neutrophil differentiation, illustrating how the new model can quantify the impact of perturbations. Our reconstruction of dynamic behavior from snapshot measurements is akin to how a Kinetoscope allows sequential images to merge into a movie. We posit that this approach is broadly applicable to empower single cell genomics to reveal important tissue scale dynamics information.

**Highlights:**

- Cell flux analysis reveals high-resolution kinetics of native bone marrow hematopoiesis
- Quantitative model simulates cell behavior in real-time and connects it with gene expression patterns
- Distinct lineage-affiliated progenitors have unique self-renewal and differentiation properties
- Transplanted HSCs display accelerated stage- and lineage-specific differentiation
