## Supplementary Table 1 for "A time and single-cell resolved model of hematopoiesis"

### Sheet: cluster_identities
Clusters in the integrated HSPC landscape - manual annotation
Cluster number	annotation	passed_filter	Filtered cluster names
0	HSC	YES	0
1	Ery prog	YES	1
2	Int prog	YES	2
3	Int prog	YES	3
4	Int prog	YES	4
5	Int prog	YES	5
6	Mono/DC prog	YES	6
7	Meg prog	YES	7
8	Int prog	YES	8
9	Ery prog	YES	9
10	Neu prog	YES	10
11	Ery prog	YES	11
12	Bas/MC prog	YES	12
13	Hi-Mito	NO
14	pDC	YES	13
15	T cell	NO
16	Lymphoid prog	YES	14
17	ILC	NO
18	Hi-Mito	NO
19	B cell	NO
20	Ery progenitor	YES	15
21	Unknown/doublet	NO
22	Myo C1	NO
23	Ifn-act progenitor	NO
24	DCs	YES	16
25	Eos	YES	17
26	Bas	YES	18
27	T cell/ILC	NO
28	B prog	YES	19
29	ILC	NO
30	unknown	NO

### Sheet: marker_genes
Marker genes used for manual annotation of clusters in the integrated HSPC landscape
Cell identity	marker genes
HSC	Procr; Mecom
Megakaryocyte (progenitor)	Pf4
Erythroid (progenitor)	Klf1; Gata1; Hba-a1
Neutrophil (progenitor)	Elane; Prtn3; Ms4a3
Basophil (progenitor)	Prss34; Mcrpt8
Eosinophil (progenitor)	Pprg2; Prg3; Epx
Mast cell (progenitor)	Kit; Cma1; Gzmb
Monocyte/DC progenitor	Csf1r; Mpo
Lymphoid progenitor	Il7r; Dntt
T cell (progenitor)	Cd3e; Cd8a; Bcl11b
B cell (progenitor)	Ly6d; Vpreb3; Cd79a
ILC	Gata3; Id2; Il7r
Monocyte	Cd14; Ctsg; Ly6c1; Ly6c2
pDC	Irf8; Siglech; Ly6d
Ifn-activated cells	Ifitm3; Irf7; Isg15
Complement expressing	C1qa; C1qb
DCs	H2-Aa; Xcr1; Itgax
