## Supplementary Table 2 for "A time and single-cell resolved model of hematopoiesis"

### Sheet: sequences
Name	Sequence
genotyping_F	CGCATGAAGTGGAAGAAAGACAAC
genotyping_R	CAACCACAGACACGAGGACATTC
genotyping_F'	TGTAGAGGGCATGGTGGAGATC
ssDNA	GGGAAGATTGGAAGGGTCGAGCTGGGGTTGGTGCGGGCTCTCGGGCCGCCCAGGGCTCCTCCGGATGGGCTCAAGCTGTGGCAGGGAAACCCTCTGCCTCCCCCGTGATGTAATACTTTTGCAAGGAATGCGATGAAGTAGAGCCCGCAGTGGCCAAGTGGCTTTGGTCCGTCTCCTCCACGGATGCCCCTCCACGGCTAGTGGGCGCATGTAGGCGGTGGGCGTCCGCCGCCTCCAGCAGCAGGTCATAGAGGGGCACCACGTTCTTGCACTTCATGCTGTACAGATGCTCCATGCCTTTGTTACTCATGTGCCTGATGTGGGAGAGGATGAGGAGGAGCTGGGCCAGCCGCTGGTGCTGCTGCTGCAGGGTCAGGCCTGCCTTGGCCATCAGGTGGA…
